# Anti-defense systems of viral communities vary with genomic traits, host immunity and environmental stress

**DOI:** 10.64898/2026.09.28.755093

**Authors:** Dan Huang, Yiyan Yang, Ruonan Wu, Jose Luis Balcazar, Pedro J.J. Alvarez, Jizhong Zhou, Pingfeng Yu

**Affiliations:** State Key Laboratory of Soil Pollution Control and Safety, College of Environmental and Resource Sciences, Zhejiang University, Hangzhou 310058, China; Channing Division of Network Medicine, Department of Medicine, Brigham and Women’s Hospital and Harvard Medical School, Boston, MA 02115, USA; Earth and Biological Sciences Directorate, Pacific Northwest National Lab, Richland, WA, 99352, USA; Catalan Institute for Water Research (ICRA-CERCA), Girona, 17003, Spain; Department of Civil and Environmental Engineering and Rice WaTER Institute, Rice University, Houston, Texas 77005, USA; Institute for Environmental Genomics, University of Oklahoma, Norman, OK 73019, USA

**Keywords:** Viral anti-defense systems, virus-host interaction, viral ecology, heavy metal resistance, environmental stress

## Abstract

**Background:** Despite the ecological importance of viral anti-defense systems (ADS), yet how viral ADS repertoires vary across microbial ecosystems remains poorly understood. Here, we integrated global virus datasets with metagenomes from heavy metal-contaminated soils and chromium-stress microcosms to investigate ecological determinants of viral ADS.

**Results:** We found that ADS repertoires were constrained by viral genome capacity, with most ADS-carrying viruses encoded a single system, whereas multi-ADS occurred mainly in larger genomes. Viral lifestyle partitioned ADS, with temperate viruses enriched in ADS targeting early-stage defenses and virulent viruses preferentially encoding ADS against mid- and late-stage defense. ADS composition also varied by host lineage and across habitats, linking viral ADS repertoires to host immune landscapes and ecosystem-specific viral strategies. Moreover, along the heavy metal contamination gradient, changes in the prevalence of ADS-carrying viruses occurred alongside shifts in prokaryotic defense profiles. In addition, expanded ADS repertoires may further increase dissemination potential of MGE-borne adaptive genes, highlighting viral ADS as a potential contributor to the adaptive evolution of microbial community.

**Conclusions:** These findings reveal that viral ADS are shaped by genomic traits, host immunity and environmental stress, with implications for virus-host interaction and microbial adaptive evolution. More broadly, this study extends anti-defense research beyond individual virus-host systems, offering an integrative, community-level perspective to guide future studies testing whether and how virus-prokaryote immune interactions contribute to microbial community dynamics and evolution in changing environments.
