## Supplemental Table S2 for "Anti-defense systems of viral communities vary with genomic traits, host immunity and environmental stress"

### Sheet: Table S2
Table S2. Physicochemical properties of the soil used in the microcosm experiment.
PH	8.69	Cation exchange capacity	7.8552
Organic matter(g/kg)	4.40457	Effective sulfur(mg/kg)	1705.43
Organic carbon(g/kg)	2.55485	Cr (VI)(mg/kg)	0.302645
Total nitrogen(mg/kg)	339	Cu(mg/kg)	21.4596
Total phosphorus(mg/kg)	585.113	As(mg/kg)	20.5338
Total potassium(mg/kg)	19068.3	Ni(mg/kg)	24.6534
Alkali hydrolyzed nitrogen(mg/kg)	22	Mn(mg/kg)	524.181
available phosphorus(mg/kg)	3.6722	Zn(mg/kg)	72.0493
available potassium(mg/kg)	132.25	Cr(mg/kg)	40.5325
Nitrate nitrogen(mg/kg)	9.55407	Cd(ug/kg)	137.205
Ammonia nitrogen(mg/kg)	0	Hg(ug/kg)	104.227
